# Male genital lobe morphology affects the chance to copulate in *Drosophila pachea*

**DOI:** 10.1101/816538

**Authors:** Bénédicte M. Lefèvre, Diane Catté, Virginie Courtier-Orgogozo, Michael Lang

**Affiliations:** Team “Evolution and Genetics”, Institut Jacques Monod, CNRS, UMR7592, Université de Paris, 15 rue Hélène Brion, 75013 Paris

**Keywords:** *Drosophila pachea*, primary sexual trait, mating behaviour, mate-competition experiments, genitalia

## Abstract

**Introduction:** Male genitalia are thought to ensure transfer of sperm through direct physical contact with female during copulation. However, little attention has been given to their pre-copulatory role with respect to sexual selection and sexual conflict. Males of the fruitfly *Drosophila pachea* have a pair of asymmetric external genital lobes, which are primary sexual structures and stabilize the copulatory complex of female and male genitalia. We wondered if genital lobes in *D. pachea* may have a role before or at the onset of copulation, before genitalia contacts are made.

**Results:** We tested this hypothesis with a *D. pachea* stock where males have variable lobe lengths. In 92 mate competition trials with a single female and two males, females preferentially engaged into a first copulation with males that had a longer left lobe and that displayed increased courtship vigor. In 53 additional trials with both males having partially amputated left lobes of different lengths, we observed a weaker and non-significant effect of left lobe length on copulation success. Courtship durations significantly increased with female age and when two males courted the female simultaneously, compared to trials with only one courting male. In addition, lobe length did not affect sperm transfer once copulation was established.

**Conclusion:** Left lobe length affects the chance of a male to engage into copulation. The morphology of this primary sexual trait may affect reproductive success by mediating courtship signals or by facilitating the establishment of genital contacts at the onset of copulation.
