## Additional datafile 2 for "Male genital lobe morphology affects the chance to copulate in *Drosophila pachea*"

stock	Individual	experimenter	left lobe length [µm]	right lobe length [µm]
15090-1698.01	1	Juliette	199,9303135889	135,8885017422
15090-1698.01	2	Juliette	191,7073170732	159,5818815331
15090-1698.01	3	Juliette	180,5574912892	131,5679442509
15090-1698.01	4	Juliette	214,5644599303	142,8571428571
15090-1698.01	5	Juliette	209,3379790941	139,8606271777
15090-1698.01	6	Juliette	202,3693379791	135,8885017422
15090-1698.01	7	Juliette	170,5923344948	145,0871080139
15090-1698.01	8	Juliette	206,4111498258	146,8292682927
15090-1698.01	9	Juliette	201,1149825784	127,8745644599
15090-1698.01	10	Juliette	216,3066202091	153,6585365854
15090-1698.01	11	Juliette	205,4355400697	147,3170731707
15090-1698.01	12	Juliette	203,8327526132	136,6550522648
15090-1698.01	13	Juliette	191,0104529617	140,5574912892
15090-1698.01	14	Juliette	216,6550522648	151,7073170732
15090-1698.01	15	Juliette	207,8745644599	143,6933797909
15090-1698.01	16	Juliette	220,5574912892	154,4947735192
15090-1698.01	17	Juliette	208,2229965157	144,3902439024
15090-1698.01	18	Juliette	203,6236933798	149,1289198606
15090-1698.01	19	Juliette	212,3344947735	144,9477351916
15090-1698.01	20	Juliette	209,4076655052	145,2961672474
15090-1698.01	21	Juliette	204,8083623693	141,2543554007
15090-1698.01	22	Juliette	201,1149825784	163,3449477352
15090-1698.01	23	Juliette	192,3344947735	151,0104529617
15090-1698.01	24	Juliette	194,6341463415	142,5783972125
15090-1698.01	25	Juliette	179,8606271777	145,9233449477
15090-1698.01	26	Juliette	212,6132404181	155,6794425087
15090-1698.01	27	Juliette	205,2264808362	160,487804878
15090-1698.01	28	Juliette	210,4529616725	137,2822299652
15090-1698.01	29	Juliette	200,8362369338	140,1393728223
15090-1698.01	30	Juliette	206,4111498258	155,818815331
15090-1698.01	31	Juliette	204,0418118467	146,5505226481
15090-1698.01	32	Juliette	217,5609756098	147,8048780488
15090-1698.01	33	Juliette	198,9547038328	141,7421602787
15090-1698.01	34	Juliette	216,6550522648	164,5296167247
15090-1698.01	35	Juliette	209,4076655052	156,0975609756
15090-1698.01	36	Juliette	205,6445993031	149,8257839721
15090-1698.01	37	Juliette	214,9825783972	147,9442508711
15090-1698.01	38	Juliette	217,3519163763	154,9825783972
15090-1698.01	39	Juliette	200,2090592334	145,8536585366
15090-1698.01	40	Juliette	218,3972125436	167,2473867596
15090-1698.01	41	Juliette	216,0278745645	152,7526132404
15090-1698.01	42	Juliette	208,6411149826	159,7909407666
15090-1698.01	43	Juliette	221,393728223	196,9337979094
15090-1698.01	44	Juliette	208,362369338	161,7421602787
15090-1698.01	45	Juliette	220,7665505226	157,1428571429
15090-1698.01	46	Juliette	219,8606271777	148,9895470383
15090-1698.01	47	Juliette	204,668989547	155,4006968641
15090-1698.01	48	Juliette	216,9337979094	161,7421602787
15090-1698.01	49	Juliette	196,8641114983	146,3414634146
15090-1698.01	50	Juliette	206,968641115	128,6411149826
15090-1698.02	51	Benedicte	206,5541211519	150,5461767627
15090-1698.02	52	Benedicte	192,4031777557	156,0079443893
15090-1698.02	53	Benedicte	245,7298907646	154,1708043694
15090-1698.02	54	Benedicte	191,7080436941	129,2452830189
15090-1698.02	55	Benedicte	230,7	154,45
15090-1698.02	56	Benedicte	221,7477656405	159,5332671301
15090-1698.02	57	Benedicte	202,8106508876	138,0177514793
15090-1698.02	58	Benedicte	200,3972194638	151,7378351539
15090-1698.02	59	Benedicte	226,0355029586	155,6706114398
15090-1698.02	60	Benedicte	202,5147928994	145,2169625247
15090-1698.02	61	Benedicte	211,37040715	143,2472691162
15090-1698.02	62	Benedicte	241,906653426	160,3277060576
15090-1698.02	63	Benedicte	190,0198609732	145,5809334657
15090-1698.02	64	Benedicte	221,0552268245	156,1637080868
15090-1698.02	65	Benedicte	196,3017751479	152,1696252465
15090-1698.02	66	Benedicte	185,7000993049	139,2254220457
15090-1698.02	67	Benedicte	219,2800788955	148,224852071
15090-1698.02	68	Benedicte	240,9270216963	158,5798816568
15090-1698.02	69	Benedicte	226,0355029586	157,0019723866
15090-1698.02	70	Benedicte	184,0615690169	135,3525322741
15090-1698.02	71	Benedicte	213,8033763654	163,9523336644
15090-1698.02	72	Benedicte	209,1857000993	140,4667328699
15090-1698.02	73	Benedicte	200,1986097319	149,4538232373
15090-1698.02	74	Benedicte	212,2144985104	150,2482621648
15090-1698.02	75	Benedicte	186,4398422091	147,1893491124
15090-1698.02	76	Benedicte	189,8915187377	132,7909270217
15090-1698.02	77	Benedicte	189,7928994083	142,6035502959
15090-1698.02	78	Benedicte	194,15	135,55
15090-1698.02	79	Benedicte	212,4753451677	129,3885601578
15090-1698.02	80	Benedicte	201,1420059583	158,2423038729
15090-1698.02	81	Benedicte	196,846440519	139,5725839291
15090-1698.02	82	Benedicte	206,7078125	146,6708333333
15090-1698.02	83	Benedicte	198,5067601817	133,962283669
15090-1698.02	84	Benedicte	212,2041803864	150,0480297528
15090-1698.02	85	Benedicte	221,584375	138,828125
15090-1698.02	86	Benedicte	187,6699787413	131,016432787
15090-1698.02	87	Benedicte	213,5015179769	144,7214987646
15090-1698.02	88	Benedicte	197,9796682608	127,9106800705
15090-1698.02	89	Benedicte	214,6159536747	143,3774648606
15090-1698.02	90	Benedicte	232,5138310277	167,5580851796
15090-1698.02	91	Benedicte	178,0666666667	128,1864583333
15090-1698.02	92	Benedicte	220,6554121152	148,460774578
15090-1698.02	93	Benedicte	224,2800397219	148,1132075472
15090-1698.02	94	Benedicte	228,2305659148	146,922667108
15090-1698.02	95	Benedicte	213,9523336644	141,0625620655
15090-1698.02	96	Benedicte	109,8473658296	96,9473165928
15090-1698.02	97	Benedicte	119,5630585899	107,2989076465
15090-1698.02	98	Benedicte	95,0690335306	99,0138067061
15090-1698.02	99	Benedicte	160,4536489152	142,5542406312
15090-1698.02	100	Benedicte	111,7042115573	103,721841332
selection_stock	101	Benedicte	220,763956905	146,2291870715
selection_stock	102	Benedicte	220,2085402185	138,1330685204
selection_stock	103	Benedicte	180,4240631164	138,1656804734
selection_stock	104	Benedicte	217,4280039722	150,1986097319
selection_stock	105	Benedicte	216,7159763314	137,573964497
selection_stock	106	Benedicte	216,087388282	148,7586891758
selection_stock	107	Benedicte	225,4716981132	142,5521350546
selection_stock	108	Benedicte	218,6390532544	137,2287968442
selection_stock	109	Benedicte	189,6722939424	95,6305858987
selection_stock	110	Benedicte	223,5849056604	141,0129096326
selection_stock	111	Benedicte	182,5719960278	139,8212512413
selection_stock	112	Benedicte	215,3353057199	144,6252465483
selection_stock	113	Benedicte	208,3416087388	149,8510427011
selection_stock	114	Benedicte	188,9546351085	137,7218934911
selection_stock	115	Benedicte	214,54816286	142,1549155909
selection_stock	116	Benedicte	218,5203574975	140,9136047666
selection_stock	117	Benedicte	202,75	151,95
selection_stock	118	Benedicte	235,8481262327	149,2110453649
selection_stock	119	Benedicte	209,7140039448	126,9230769231
selection_stock	120	Benedicte	208,875739645	147,1893491124
selection_stock	121	Benedicte	202,7613412229	146,4003944773
selection_stock	122	Benedicte	225,5213505462	170,8043694141
selection_stock	123	Benedicte	207,9881656805	127,41617357
selection_stock	124	Benedicte	230,1390268123	139,6226415094
selection_stock	125	Benedicte	226,6272189349	147,0414201183
selection_stock	126	Benedicte	207,4347612014	129,5913343181
selection_stock	127	Benedicte	235,7000993049	154,9652432969
selection_stock	128	Benedicte	223,9821251241	145,7298907646
selection_stock	129	Benedicte	218,1459566075	137,9684418146
selection_stock	130	Benedicte	233,0188679245	153,1281032771
selection_stock	131	Benedicte	196,0278053625	144,9851042701
selection_stock	132	Benedicte	228,3018867925	140,8142999007
selection_stock	133	Benedicte	204,2204568024	136,4448857994
selection_stock	134	Benedicte	178,8461538462	137,1301775148
selection_stock	135	Benedicte	222,58382643	144,3786982249
selection_stock	136	Benedicte	216,7328699106	152,2343594836
selection_stock	137	Benedicte	181,3803376365	143,2969215492
selection_stock	138	Benedicte	201,8	162,95
selection_stock	139	Benedicte	198,1628599801	138,0337636544
selection_stock	140	Benedicte	233,7140019861	153,227408143
selection_stock	141	Benedicte	224,4575936884	136,7850098619
selection_stock	142	Benedicte	215,8391261172	153,8232373386
selection_stock	143	Benedicte	187,4379344588	127,0109235353
selection_stock	144	Benedicte	221,1519364449	139,7715988083
selection_stock	145	Benedicte	226,2327416174	150,0986193294
selection_stock	146	Benedicte	204,6351084813	136,3905325444
selection_stock	147	Benedicte	225,3944773176	139,0532544379
selection_stock	148	Benedicte	212,0158887786	145,8291956306
selection_stock	149	Benedicte	218,0734856008	156,405163853
selection_stock	150	Benedicte	202,3668639053	158,6291913215
selection_stock	151	Benedicte	168,8362919132	157,100591716
selection_stock	152	Benedicte	111,320754717	124,6276067527
selection_stock	153	Benedicte	112,8103277061	139,4736842105
selection_stock	154	Benedicte	155,6706114398	137,8205128205
selection_stock	155	Benedicte	120,7100591716	138,7573964497
selection_stock	156	Benedicte	151,1420059583	130,635551142
selection_stock	157	Benedicte	142,7	142,3
selection_stock	158	Benedicte	154,191321499	115,1873767258
selection_stock	159	Benedicte	192,1052631579	145,233366435
selection_stock	160	Benedicte	111,9662363456	149,950347567
selection_stock	161	Benedicte	122,1400394477	157,5936883629
selection_stock	162	Benedicte	92,2542204568	92,7010923535
selection_stock	163	Benedicte	129,3885601578	145,4635108481
selection_stock	164	Benedicte	164,6449704142	116,7159763314
selection_stock	165	Benedicte	109,0729783037	138,6587771203
selection_stock	166	Benedicte	100,9063444109	93,5045317221
selection_stock	167	Benedicte	140,3846153846	142,4556213018
selection_stock	168	Benedicte	158,4905660377	128,997020854
selection_stock	169	Benedicte	98,75	138,85
selection_stock	170	Benedicte	138,65	146,9
selection_stock	171	Benedicte	160,85	135,5
selection_stock	172	Benedicte	142,8997020854	136,1966236346
selection_stock	173	Benedicte	94,0417080437	170,5561072493
selection_stock	174	Benedicte	180,4865938431	129,7418073486
selection_stock	175	Benedicte	135,6015779093	140,9270216963
selection_stock	176	Benedicte	169,8224852071	161,7357001972
selection_stock	177	Benedicte	141,0129096326	146,722939424
selection_stock	178	Benedicte	166,124260355	149,358974359
selection_stock	179	Benedicte	173,6686390533	137,1301775148
selection_stock	180	Benedicte	162,5124131082	145,2830188679
selection_stock	181	Benedicte	133,1678252234	128,9473684211
selection_stock	182	Benedicte	187,8848063555	138,8282025819
selection_stock	183	Benedicte	129,8907646475	147,6663356504
selection_stock	184	Benedicte	155,0788954635	142,3076923077
selection_stock	185	Benedicte	168,7376725838	165,7790927022
selection_stock	186	Benedicte	126,3313609467	138,3629191322
selection_stock	187	Benedicte	93,4458788481	89,4736842105
selection_stock	188	Benedicte	141,7576961271	159,5332671301
selection_stock	189	Benedicte	163,85	139,9
selection_stock	190	Benedicte	179,5928500497	141,6583912612
selection_stock	191	Benedicte	158,65	134,8
selection_stock	192	Benedicte	188,3136094675	129,4378698225
selection_stock	193	Benedicte	186,1439842209	146,0552268245
selection_stock	194	Benedicte	104,915590864	169,0168818272
selection_stock	195	Benedicte	159,8126232742	138,5108481262
selection_stock	196	Benedicte	144,3682664055	149,5102840353
selection_stock	197	Benedicte	112,2	144,45
selection_stock	198	Benedicte	134,6646942801	148,4220907298
selection_stock	199	Benedicte	164,201183432	157,1499013807
